# Quantifying growth and lodging in Tef (*Eragrostis tef*) with Uncrewed Aerial Systems (UAS)

**DOI:** 10.64898/2026.01.06.697717

**Authors:** Keely E. Brown, Haley Schuhl, Dhiraj Srivastava, Getu Beyene, Mao Li, Noah Fahlgren, Katherine M. Murphy

## Abstract

Lodging is a major contributor to decreased yield in tef, a staple cereal crop in Ethiopia. Semidwarf varieties have been developed with a goal to increase yield through reduced lodging, but studying lodging susceptibility currently requires a labor-intensive, imprecise, manual scoring method. Here we present workflows for analyzing tef stand height from UAS sensors across time to both predict lodging later in the season with early height and to measure the severity of lodging after a storm event. We compare 3D point clouds generated by photogrammetry from RGB images with those generated from LiDAR to estimate height, demonstrating that they produce similar results, despite differences in cost. Stand height and lodging can both be accurately measured with low-cost UAS, reducing the need for manual measurements and increasing precision and temporal resolution in plant breeding programs.

**Significance Statement:** Extreme weather or heavy grain can cause plant stems to bend, a process called lodging. Lodging significantly reduces crop yields globally, particularly in grain crops such as tef (*Eragrostis tef*). Semidwarf crops have previously been reported to be lodging-resistant, increasing crop yields. Here, we used uncrewed aerial systems (UAS) to measure plant growth, height, and lodging in gene edited semidwarf tef lines, and compared the results to ground-truth data. Using a UAS equipped with a red-green-blue (RGB) camera or LiDAR sensor, we measured plant height and lodging, and found that early-season height measurements could predict future lodging potential. The tools used were contributed to the open-source software PlantCV-Geospatial for community use. This work contributes to a broader understanding of genetic resistance to lodging, providing valuable insights for tef crop improvement and reduces the need for labor-intensive manual measurements.
