## Supplemental Table S1 for "Quantifying growth and lodging in Tef (*Eragrostis tef*) with Uncrewed Aerial Systems (UAS)"

### Sheet: Sheet1
Flight_date	Resolution (cm_per_pixel)
2025-08-31	1.89
2023-08-17	2.13
2023-08-10	2.1
2023-08-04	2.1
2023-07-27	1.81
2023-07-17	1.97
2023-07-12	1.98
2023-07-07	2.04
2023-06-29	2.15
2023-06-21	2.07
2023-06-15	2.02
2023-05-03	2.43
